# Identification of Specialized tRNA Expression in Early Human Brain Development

**DOI:** 10.1101/2025.01.22.633973

**Authors:** Alex L. Bagi, Todd M. Lowe, Sofie R. Salama

**Author notes:** **Lead Contact** Sofie R. Salama. **Corresponding author** Todd M. Lowe, Sofie R. Salama.

## Abstract

Transfer RNAs (tRNAs) are traditionally known for their role in protein translation, yet recent discoveries highlight their broader functions in gene regulation, particularly through tRNA-derived small RNAs (tDRs). Previous studies demonstrated the importance of one unique ArgUCU tRNA isodecoder in mouse neural development, yet potential function(s) of tDRs derived from this and all other tRNAs remain largely unexplored in human brain development. In this study, we employed cerebral cortex organoid models and AlkB-facilitated RNA methylation sequencing (ARM-seq) to profile tDRs across distinct stages of early human cerebral cortex development. Our analysis reveals dynamic expression patterns of diverse tDR groups derived from a wide range of isodecoders, with several distinct groups showing neural-specific expression. Computational analyses of these tDRs identified sequence motifs in over-represented tRNAs and enrichment for particular RNA modifications, giving initial clues to traits that define the pool of tDRs enriched during neural development. This expanded catalog of tDRs provides a framework for future studies on tRNA function in brain development and offers a deeper understanding of the complexity of tDR dynamics in neural differentiation.
