## Supplemental Table 4 for "Identification of Specialized tRNA Expression in Early Human Brain Development"

### Sheet: Main
Antibodies
Primary	Source	Identifier	Dilution	Secondary	Channel	Source	Identifier	Dilution
Ctip2	Abcam	ab18465	1:1000	Donkey Anti-Rat	647	Abcam	ab150155	1:250
TBR2/Eomes	Abcam	ab23345	1:1000	Donkey Anti-Rabbit	546	ThermoFisher Scientific	A10040	1:250
PAX6	DSHB	AB_528427	1:1000	Donkey Anti-Mouse	488	Abcam	ab150105	1:250
Sox2	Santa Cruz Biotechnology	sc-398254	1:1000	Donkey Anti-Mouse	488	Abcam	ab150105	1:250
Vimentin (VIM)	Novus Biologicals	NB300-223SS	1:1000	Goat Anti-Chicken	488	Abcam	ab150169	1:1000
HOPX	Novus Biologicals	NBP1-97503	1:1000	Donkey Anti-Mouse	488	Abcam	ab150105	1:1000
SATB2	Abcam	ab34735	1:1000	Donkey Anti-Rabbit	546	ThermoFisher Scientific	A10040	1:1000
LNA Probes
Probe	Source	Sequence 5'>3'
Arg-TCT-4-1_5p	IDT	+CT+CG+TC+CA+TT+GC+GC+CA+CA+GA/3bio/
Arg-TCT-4-1_3p	IDT	+TC+TC+TG+CC+GG+GA+CT+CG+AA+CC+CG+GA/3bio/
SeC-TCA-1-1_5p	IDT	+CC+CA+GA+CC+AC+TG+AG+GA+TC+AT+CC+GG/3bio/
SeC-TCA-1-1_3p	IDT	+CC+CG+AA+AG+GT+GG+AA+TT+GA+AC/3bio/
Ala-AGC-8-1_5p	IDT	+CG+CT+CT+AC+CA+TT+TG+AG+CT+AA+TC+CC/3Bio/
Ala-AGC-8-1_3p	IDT	+GA+GG+AT+GC+GG+GC+AT+CG+AT+CC+CG+CT/3Bio/
5S	IDT	+GA+TC+GG+GC+GC+GT+TC+AG+GG+TG+GT+AT+G/3bio/
